# Global diversity of enterococci and description of 18 novel species

**DOI:** 10.1101/2023.05.18.540996

**Authors:** Julia A. Schwartzman, Francois Lebreton, Rauf Salamzade, Melissa J. Martin, Katharina Schaufler, Aysun Urhan, Thomas Abeel, Ilana L.B.C Camargo, Bruna F. Sgardioli, Janira Prichula, Ana Paula Guedes Frazzon, Daria Van Tyne, Gregg Treinish, Charles J. Innis, Jaap A. Wagenaar, Ryan M. Whipple, Abigail L. Manson, Ashlee M. Earl, Michael S. Gilmore

## Abstract

Enterococci are commensal gut microbes of most land animals. They diversified over hundreds of millions of years adapting to evolving hosts and host diets. Of over 60 known enterococcal species, *Enterococcus faecalis* and *E. faecium* uniquely emerged in the antibiotic era among leading causes of multidrug resistant hospital-associated infection. The basis for the association of particular enterococcal species with a host is largely unknown. To begin deciphering enterococcal species traits that drive host association, and to assess the pool of *Enterococcus*-adapted genes from which known facile gene exchangers such as *E. faecalis* and *E. faecium* may draw, we collected 886 enterococcal strains from nearly 1,000 specimens representing widely diverse hosts, ecologies and geographies. This provided data on the global occurrence and host associations of known species, identifying 18 new species in the process expanding genus diversity by >25%. The novel species harbor diverse genes associated with toxins, detoxification, and resource acquisition. *E. faecalis* and *E. faecium* were isolated from a wide diversity of hosts highlighting their generalist properties, whereas most other species exhibited more restricted distributions indicative of specialized host associations. The expanded species diversity permitted the *Enterococcus* genus phylogeny to be viewed with unprecedented resolution, allowing features to be identified that distinguish its four deeply rooted clades as well as genes associated with range expansion, such as B-vitamin biosynthesis and flagellar motility. Collectively, this work provides an unprecedentedly broad and deep view of the genus *Enterococcus*, potential threats to human health, and new insights into its evolution.

**SIGNIFICANCE:** Enterococci, host-associated microbes that are now leading drug-resistant hospital pathogens, arose as animals colonized land over 400 million years ago. To globally assess the diversity of enterococci now associated with land animals, we collected 886 enterococcal specimens from a wide range of geographies and ecologies, ranging from urban environments to remote areas generally inaccessible to humans. Species determination and genome analysis revealed host associations from generalists to specialists, and identified 18 new species, increasing the genus by over 25%. This added diversity provided greater resolution of the genus clade structure, identifying new features associated with species radiations. Moreover, the high rate of new species discovery shows that tremendous genetic diversity in Enterococcus remains to be discovered.
