## Supplementary material for "Global diversity of enterococci and description of 18 novel species": Table S2

### Sheet: Sheet1
Table S2. Genome metadata
Species name	Clade	Assembly	Genome size (Mb)	Isolation source	First reference for species	Coverage	Bioproject	Biosample	Assembly	Sequencing technology	Assembly method	Contigs	Contigs larger than 500 bp	L50	min	N75	N50	N25	max
Catellicoccus marimammalium	O	M3543	1.28587	Porpoise and grey seal	10.1099/ijs.0.63874-0	235	AMYT00000000.1	SAMN02469835	CMarimammalium1.0	Illumina HiSeq; 454	Velvet v. 1.0.13; Newbler v. 2.0.01.14	25	25	3	562	562	153794	205172	308478
Pilibacter termitis	O	ATCCBAA1030	2.78345	Termite gut	10.1099/ijs.0.63543-0	200	PRJEB19562	SAMN02745116	IMG-taxon 2585428141 annotated assembly	-	-	59	59	12	1189	1189	80180	133081	169777
Vagococcus lutrae	O	Vago_lutr_REF	1.82815	Bass fish		720	PRJNA222533	SAMN02597028	Vagococcus_lutrae	Illumina	CLC Genomics Workbench v. 4.9	20	20	5	876	876	139032	206919	266653
Vagococcus penaei	O	CD276	2.3653	Spoiled cooked shrimp	10.1099/ijs.0.012872-0	676	PRJNA362684	SAMN06245872	ASM199888v1	PacBio	RS HGAP Assembly v. 3.0	1	1	1	2365304	2365304	2365304	2365304	2365304
Vagococcus teuberi	O	DSM21459	2.18429	Fermented cow milk in Mali	10.1128/genomeA.01514-16	400	PRJNA343195	SAMN05781328	ASM187020v1	PacBio RS II	CLC Workbench version 8.0	2	2	1	15225	15225	2169060	2169060	2169060
Vagococcus sp. novel giribeti	O	DIV0080	2.72729	Harbor porpoise infection	This study	102.707	PRJNA313452	SAMN09399635	ASM1731618v1	Illumina Hiseq 2500 2X250	CLC genomics workbench v8.0.3	52	52	10	1035	1035	95474	140686	250429
Vagococcus fluvialis	O	DIV0098	2.67557	Aquarium water	This study	58.7207	PRJNA313452	SAMN18075576	ASM1731581v1	Illumina Hiseq 2500 2X250	CLC genomics workbench v8.0.3	32	32	5	1043	1043	185112	343211	414013
Vagococcus fluvialis	O	DIV0648b	3.12644	Turkey	This study	128.616	PRJNA313452	SAMN18075577	ASM1731587v1	Illumina Hiseq 2500 2X250	CLC genomics workbench v8.0.3	27	27	3	1371	1371	380313	1185284	1185284
Vagococcus fluvialis	O	DIV0015	2.87648	Aquarium water	This study	73.0257	PRJNA313452	SAMN18075573	ASM1731596v1	Illumina Hiseq 2500 2X250	CLC genomics workbench v8.0.3	21	21	4	1515	1515	365590	111382	169312
Vagococcus fluvialis	O	6C8_DIV0013	2.89819	Aquarium water	This study	108	PRJNA313452	SAMN04633997	ASM214079v1	Illumina	allpaths v. R48559	13	13	2	1112	1112	1116827	290607	342455
Vagococcus fluvialis	O	DIV0038b	2.83252	Chicken feces	This study	55.9263	PRJNA313452	SAMN18075574	ASM1731591v1	Illumina Hiseq 2500 2X250	CLC genomics workbench v8.0.3	53	53	9	1257	1257	95556	458679	776765
Vagococcus fluvialis	O	MSG3302	2.76066	Turtle	This study	159.028	PRJNA313452	SAMN18075579	ASM1731604v1	Illumina Hiseq 2500 2X250	CLC genomics workbench v8.0.3	40	40	5	1071	1071	228958	224772	286286
Vagococcus fluvialis	O	DIV0657d	2.74189	Turkey	This study	53.2758	PRJNA313452	SAMN18075578	ASM1731585v1	Illumina Hiseq 2500 2X250	CLC genomics workbench v8.0.3	69	69	13	1015	1015	68124	105608	169314
Vagococcus fluvialis	O	DIV0068	2.74237	Aquarium water	This study	124.191	PRJNA313452	SAMN18075575	ASM1731590v1	Illumina Hiseq 2500 2X250	CLC genomics workbench v8.0.3	72	72	14	1015	1015	61865	436153	499432
Enterococcus canis	-	NBRC 100695	2.85421	Dog pathogen	10.1099/ijs.0.02549-0	151	PRJDB1349	SAMD00046312	ASM154437v1	454 GS-FLX Titanium; Illumina HiSeq 1000	newbler v. 3.0	45	45	3	646	646	370384	403579	681370
Melissococcus plutonious	-	ATCC35311	2.06871	Bee pathogen		44	PRJDA61383	SAMD00060979	ASM27018v1	ABI3730xl; Roche 454	GS De Novo Assembler v. 2.0.01.14	2	2	1	177698	177698	1891014	1891014	1891014
Enterococcus faecalis	I	OG1RF	2.73963	Human stool		36	PRJNA20843	SAMN02603002	ASM17257v2	Sanger (ABI 3730); 454 (GS20)	Newbler Assembler v. 1.1	1	1	1	2739625	2739625	2739625	2739625	2739625
Enterococcus faecalis	I	V583-GB	3.35	Human stool		-	PRJNA70	SAMN02603978	ASM778v1	-	-	1	1	1	2739625	2739625	2739625	2739625	2739625
Enterococcus sp. novel clewelli	I	9E7_DIV0242	3.46218	Beetle	This study	70	PRJNA313452	SAMN04634087	ASM214097v1	Illumina	allpaths v. R48559	7	7	2	1009	1009	1258538	3244638	3244638
Enterococcus rivorum	I	LMG25899	3.80635	Water from a brook		262	PRJNA330680	SAMN05420592	ASM174228v1	Illumina MiSeq	SPAdes v. 3.9.0	81	81	13	810	810	85487	148954	261090
Enterococcus termitis	I	LMG8895	4.15515	Termite gut		229	PRJNA330680	SAMN05420590	ASM173030v1	Illumina MiSeq	SPAdes v. 3.9.0	47	47	6	934	934	274647	406527	634766
Enterococcus sp. novel dunnyi	I	9D6_DIV0238	3.15629	Chicken feces	This study	93	PRJNA313452	SAMN04634088	ASM217445v1	Illumina	allpaths v. R48559	3	3	1	1144	1144	3153285	327460	585222
Enterococcus sp. novel dunnyi	I	DIV0242_7C1	3.47616	Cockroach	This study	101.088	PRJNA313452	SAMN18075560	ASM1731622v1	Illumina Hiseq 2500 2X250	CLC genomics workbench v8.0.3	24	24	3	1289	1289	396275	3487225	3487225
Enterococcus sp. novel mansoni	I	4G2_DIV0659	3.49	Turkey	This study	93	PRJNA313452	SAMN04634079	ASM214071v1	Illumina	allpaths v. R48559	25	25	1	1026	1026	3342583	203440	332287
Enterococcus quebecensis	I	LMG26306	3.16277	Well water	10.1099/ijs.0.029033-0	327	PRJNA330680	SAMN05420588	ASM173036v1	Illumina MiSeq	SPAdes v. 3.9.0	19	19	4	1098	1098	361240	416286	629420
Enterococcus sp. novel ikei	I	DIV0212c	3.54408	Dragonfly	This study	172.55	PRJNA313452	SAMN09399626	ASM1737750v1	MiSeq 2x250	CLC genomics workbench v8.0.3	41	41	9	1625	1625	121920	1411004	1411004
Enterococcus sp. novel ikei	I	DIV0869a	3.54688	Moth	This study	135.405	PRJNA313452	SAMN18075568	ASM1731610v1	MiSeq 2x250	CLC genomics workbench v8.0.3	74	74	12	1214	1214	97200	1336193	1336193
Enterococcus ureilyticus	I	LMG26676	3.47271	Drinking water		321	PRJNA330680	SAMN05420589	ASM173031v1	Illumina	SPAdes v. 3.9.0	42	42	7	1016	1016	217148	196680	287005
Enterococcus ureilyticus	I	DIV0896c	3.45916	Beetle	This study	191.01	PRJNA313452	SAMN18075569	ASM1731608v1	MiSeq 2x250	CLC genomics workbench v8.0.3	71	71	11	1328	1328	84803	234254	377451
Enterococcus moraviensis	I	BAA383	3.58611	Surface waters	10.1099/00207713-51-4-1567	266	PRJNA191905	SAMN02596953	Ente_mora_BAA-383_V2	Illumina	allpaths v. R44557	6	6	2	4805	4805	878836	1263041	1263041
Enterococcus caccae	I	BAA1240	3.55182	Isolated from human stool	10.1099/ijs.0.64103-0	129	PRJNA191898	SAMN02596947	Ente_cocc_BAA-1240_V2	Illumina	allpaths v. R44569	7	7	2	4745	4745	1036403	1218156	1218156
Enterococcus rotai	I	LMG26678	3.58302	Drinking water		285	PRJNA226735	SAMN04296136	ASM146534v1	Illumina	CLC Genomics Workbench De Novo Utility v. 8.0.2	1	1	1	3583022	3583022	3583022	3583022	3583022
Enterococcus sp. novel lemimoi	I	12C11_DIV0727	3.9138	Insect	This study	82	PRJNA313452	SAMN04634065	ASM214842v1	Illumina	allpaths v. R48559	72	68	11	558	558	121840	174261	335148
Enterococcus sp. novel lemimoi	I	7D2_DIV0200	3.3935	Dragonfly	This study	80	PRJNA313452	SAMN04634083	ASM214083v1	Illumina	allpaths v. R48559	15	15	2	1105	1105	653902	968533	968533
Enterococcus sp. novel lemimoi	I	7E2_DIV0204	3.84706	Dragonfly	This study	82	PRJNA313452	SAMN04634018	ASM214085v1	Illumina	allpaths v. R48559	20	20	1	1046	1046	2414779	2414779	2414779
Enterococcus silesiacus	I	DSM22801	3.9138	Czech Republic surface water		100	PRJNA270385	SAMN03267185	ASM188622v1	Illumina MiSeq; Illumina HiSeq	SOAPdenovo v. 2	72	68	11	558	558	121840	199389	259589
Enterococcus crotali	I	ETRF1	3.90197	Timber rattlesnake		80	PRJNA226735	SAMN02729938	NGEN (DNA Star)	IonTorrent	NGEN v. 11	20	20	3	1248	1248	408620	986469	986469
Enterococcus crotali	I	4C2_DIV0658	4.10764	Turkey	This study	71	PRJNA313452	SAMN04634080	ASM214067v1	Illumina	allpaths v. R48559	43	43	2	1109	1109	1092441	1262873	1262873
Enterococcus sp. novel palustris	I	7F3_DIV0205	3.90167	Dragonfly	This study	88	PRJNA313452	SAMN04634020	ASM214136v1	Illumina	allpaths v. R48559	13	13	1	1004	1004	3244638	2323297	2323297
Enterococcus haemoperoxidus	I	BAA382	3.57877	Surface waters	10.1099/00207713-51-4-1567	129	PRJNA191901	SAMN02596950	Ente_haem_BAA-382_V2	Illumina	allpaths v. R44557	2	2	1	1236618	1236618	2342148	2342148	2342148
Enterococcus ureasiticus	I	DSM23328	3.5854	Drinking water		318	PRJNA330680	SAMN05420582	ASM173028v1	Illumina MiSeq	SPAdes v. 3.9.0	19	19	3	1037	1037	508214	140153	321455
Enterococcus ureasiticus	I	DIV0861b	3.6569	Crane fly	This study	98.3339	PRJNA313452	SAMN18075567	ASM1731606v1	MiSeq 2x250	CLC genomics workbench v8.0.3	89	89	15	1387	1387	82390	126390	304785
Enterococcus ureasiticus	I	DIV0849a	3.59627	Moth	This study	117.604	PRJNA313452	SAMN09399639	ASM1731614v1	MiSeq 2x250	CLC genomics workbench v8.0.3	90	90	13	1062	1062	81129	1219195	1219195
Enterococcus plantarum	I	DIV0204D	3.24268	Dragonfly	This study	162.605	PRJNA313452	SAMN18075565	ASM1731616v1	Illumina Hiseq 2500 2X250	CLC genomics workbench v8.0.3	64	64	11	1214	1214	119556	155334	225689
Enterococcus plantarum	I	LMG26214	3.1354	Czech Republic: Lipina flower	10.1099/ijs.0.033357-0	228	PRJNA330680	SAMN05420586	ASM173029v1	Illumina MiSeq	SPAdes v. 3.9.0	50	50	7	751	751	162885	270544	300759
Enterococcus plantarum	I	DIV0208b	3.3052	Dragonfly	This study	132.315	PRJNA313452	SAMN18075566	ASM1731584v1	MiSeq 2x250	CLC genomics workbench v8.0.3	91	91	16	1074	1074	71233	100356	199818
Enterococcus sp. novel huntleyi	II	JM4C	3.48911	Chicken feces	This study	255	PRJNA324269	SAMN05199424	ASM993317v1	Illumina MiSeq 2x250	CLC genomics workbench v8.0.3	33	32	5	1431	1431	220912	158839	320820
Enterococcus phoeniculicola	II	BAA412	3.91097	Red-billed Woodhoopoe gland	10.1099/ijs.0.02334-0	138	PRJNA191910	SAMN02596956	Ente_phoe_BAA-412_V2	Illumina; PacBio	allpaths v. R44557	11	11	2	2619	2619	889011	1468812	1468812
Enterococcus thailandicus	II	F0711D46	2.60369	Feces collected from a feedlot	10.3389/fmicb.2015.00483	39	PRJNA318928	SAMN04870324	ASM165287v1	Illumina	SPAdes v. 3.6.0	17	17	4	998	998	337578	425357	431427
Enterococcus sp. novel courvalini	II	MSG2901	2.61721	Cockroach	This study	274.798	PRJNA313452	SAMN18075572	ASM1731594v1	MiSeq 2x250	CLC genomics workbench v8.0.3	29	29	5	4050	4050	184178	67174	157364
Enterococcus sp. novel courvalini	II	DIV0660c	2.60337	Turkey	This study	220.907	PRJNA313452	SAMN09399640	ASM1731612v1	MiSeq 2x250	CLC genomics workbench v8.0.3	65	65	10	1982	1982	97877	123032	268279
Enterococcus faecium	II	E2134	2.70882	Chicken		287	PRJNA82489	SAMN00779834	Ente_faec_E2134_V1	Illumina	allpaths v. R41392	6	6	1	1383	1383	2376878	2376878	2376878
Enterococcus lactis	II	E1007	2.75452	Healthy human		274	PRJNA82427	SAMN00779868	Ente_faec_E1007_V1	Illumina	allpaths v. R41342	6	6	1	2195	2195	2316847	2316847	2316847
Enterococcus durans	II	ATCC6056	3.17047	Goat	10.1099/00207713-34-2-220	145	PRJNA191889	SAMN02596963	Ente_dura_ATCC6056_V2	Illumina; PacBio	allpaths v. R40819	10	10	2	3845	3845	972116	1345841	1345841
Enterococcus hirae	II	ATCC8043	2.88266	Chicken (disease)	10.1099/00207713-35-1-73	298	PRJNA191902	SAMN02596951	Ente_hira_ATCC8043_V2	Illumina; PacBio	allpaths v. R44557	6	6	2	28701	28701	676112	1432692	1432692
Enterococcus villorum	II	ATCC700913	3.0567	Bovine feces		151	PRJNA191912	SAMN02596958	Ente_vill_ATCC700913_V2	Illumina; PacBio	allpaths v. R44557	4	4	2	62313	62313	1302785	1313287	1313287
Enterococcus ratti	II	DSM15687	2.48218	Rats (disease)		100	PRJNA270385	SAMN03267184	ASM188619v1	Illumina MiSeq; Illumina HiSeq	SOAPdenovo v. 2	78	68	9	510	510	118830	145800	178889
Enterococcus sp. novel wittei	II	10A9_DIV0425	3.23211	Chicken	This study	91	PRJNA313452	SAMN04634043	ASM214017v1	Illumina	allpaths v. R48559	14	14	2	1101	1101	830613	371703	713196
Enterococcus mundtii	II	ATCC882	3.06559	Plants and soil	10.1099/00207713-36-1-8	234	PRJNA191908	SAMN02596954	Ente_mund_ATCC882_V2	Illumina; PacBio	allpaths v. R44557	2	2	1	33709	33709	3031876	3031876	3031876
Enterococcus sp. novel mangum	II	DIV1298c	3.06975	Moth	This study	167.085	PRJNA313452	SAMN18075571	ASM1731631v1	MiSeq 2x250	CLC genomics workbench v8.0.3	100	100	18	1007	1007	59313	1106704	1106704
Enterococcus sp. novel mangum	II	DIV1271a	3.27204	Dragonfly	This study	139.802	PRJNA313452	SAMN18075570	ASM1737749v1	MiSeq 2x250	CLC genomics workbench v8.0.3	190	190	24	1001	1001	40272	297409	417755
Enterococcus sp. novel mangum	II	DIV1094d	3.19326	Moth	This study	201.17	PRJNA313452	SAMN09399638	ASM1731630v1	MiSeq 2x250	CLC genomics workbench v8.0.3	78	78	14	1512	1512	75916	128127	188439
Enterococcus sp. novel moelleringi	III	DIV0163-669	4.546	Kemp's ridley turtle infection	This study	100	PRJNA313452	SAMN18075562	ASM1737757v1	Illumina MiSeq 2x150	CLC genomics workbench v8.0.3	59	59	10	1356	1356	160418	96643	173837
Enterococcus pallens	III	BAA351	5.43745	Human clinical isolate	10.1128/JCM.40.4.1140-1145.2002	144	PRJNA191909	SAMN02596955	Ente_pall_BAA-351_V2	Illumina; PacBio	allpaths v. R44557	13	13	3	3671	3671	1015307	1407569	1407569
Enterococcus sp. novel ferrettii	III	DIV0159-665A	5.39629	Kemp's ridley turtle infection	This study	100	PRJNA313452	SAMN18075561	ASM1737765v1	Illumina MiSeq 2x150	CLC genomics workbench v8.0.3	157	157	21	1032	1032	76278	121525	293765
Enterococcus hermanniensis	III	DSM17122	2.61265	Tonsils of a dog		100	PRJNA270385	SAMN03267173	ASM188594v1	Illumina MiSeq; Illumina HiSeq	SOAPdenovo v. 2	47	45	4	503	503	267664	337814	471115
Enterococcus devriesei	III	DSM22802	3.31589	Cow		100	PRJNA270385	SAMN03267169	ASM188590v1	Illumina MiSeq; Illumina HiSeq	SOAPdenovo v. 2	65	53	4	523	523	370883	439441	555554
Enterococcus pseudoavium	III	NBRC100491	2.73187	Bovine mastitis and human clinical	10.1111/j.1574-6968.1989.tb03350.x	140	PRJDB265	SAMD00045731	ASM154429v1	454 GS-FLX Titanium; Illumina HiSeq 1000	newbler v. 3.0	59	59	10	508	508	94231	145434	222319
Enterococcus avium	III	ATCC14025	4.6136	Bird	10.1099/00207713-34-2-220	128	PRJNA191888	SAMN02596897	Ente_aviu_ATCC14025_V2	Illumina; PacBio	allpaths v. R42667	12	12	3	2044	2044	652010	1309494	1309494
Enterococcus gilvus	III	BAA350	4.17991	Human clinical isolate	10.1128/JCM.40.4.1140-1145.2002	164	PRJNA191913	SAMN02596959	Ente_gilf_BAA-350_PQ1_CCUG_45553_V2	Illumina; PacBio	allpaths v. R44557	5	5	1	60934	60934	3038269	3038269	3038269
Enterococcus maloderatus	III	ATCC43197	4.62655	Dairy- gouda cheese	10.1099/00207713-34-2-220	242	PRJNA191903	SAMN02596952	Ente_malo_ATCC43197_V2	Illumina; PacBio	allpaths v. R44557	6	6	2	1398	1398	1188036	1993081	1993081
Enterococcus raffinosus	III	ATCC49464	4.31037	Human clinical isolate	10.1111/j.1574-6968.1989.tb03350.x	273	PRJNA191911	SAMN02596957	Ente_raff_ATCC49464_V2	Illumina; PacBio	allpaths v. R44569	9	9	3	8237	8237	1007288	1021776	1028836
Enterococcus sp. novel milleri	III	MJM16	4.85939	Kemp's ridley turtle infection	This study	100	PRJNA313452	SAMN18075558	ASM1731598v1	Illumina Hiseq 2500	CLC genomics workbench v8.0.3	104	104	17	1028	1028	87626	226877	448607
Enterococcus hulanensis	III	DIV0164	5.32465	Kemp's ridley turtle infection	This study	35.7411	PRJNA313452	SAMN18075563	ASM1731624v1	Illumina Hiseq 2500 2X250	CLC genomics workbench v8.0.3	120	120	15	1039	1039	111628	3342583	3342583
Enterococcus hulanensis	III	DIV0645b	4.72979	Cow	This study	71.1268	PRJNA313452	SAMN18075564	ASM1731620v1	Illumina Hiseq 2500 2X250	CLC genomics workbench v8.0.3	71	71	11	1269	1269	156182	252349	394734
Enterococcus hulanensis	III	3H8_DIV0648	3.48284	Chicken	This study	126	PRJNA313452	SAMN04634074	ASM214065v1	Illumina	allpaths v. R48559	4	4	1	1284	1284	2759070	3429253	3429253
Enterococcus massiliensis	IV	AM1	2.71284	Human stool, chicken feces	10.1016/j.nmni.2016.04.011	235	PRJEB9522	SAMEA3443460	Enterococcus massiliensis	Illumina MiSeq	-	7	7	2	1347	1347	503362	1255493	1255493
Enterococcus massiliensis	IV	JM9B	2.74076	Chicken feces	This study	389	PRJNA324269	SAMN05199458	ASM993326v1	Illumina MiSeq 2x250	CLC NGS Cell v. 7.0	42	42	8	1248	1248	110724	180770	292992
Enterococcus asini	IV	ATCC700915	2.57271	Donkey caecum	10.1099/00207713-48-2-383	269	PRJNA191897	SAMN02596946	Ente_asin_ATCC700915_V2	Illumina; PacBio	allpaths v. R44557	2	2	1	534252	534252	2038454	2038454	2038454
Enterococcus diestrammenae	IV	JM9A	3.15989	Chicken feces	This study	209	PRJNA324269	SAMN05199422	ASM993325v1	Illumina MiSeq 2x250	CLC NGS Cell v. 7.0	55	54	8	1228	1228	108526	371490	439354
Enterococcus sp. novel leclercqi	IV	CU9D	3.18065	Chicken feces	This study	200	PRJNA324269	SAMN05199421	ASM993313v1	Illumina MiSeq 2x250	CLC NGS Cell v. 7.0	22	22	5	671	671	215275	379199	699534
Enterococcus sp. novel myersii	IV	MJM12	2.97248	Aquarium water	This study	100	PRJNA313452	SAMN18075559	ASM1731602v1	Illumina Hiseq 2500 2x250	CLC genomics workbench v8.0.3	28	28	5	1065	1065	222350	199389	259589
Enterococcus canintestini	IV	DSM21207	2.68961	Dog	10.1099/ijs.0.63752-0	100	PRJNA270385	SAMN03267163	ASM188573v1	Illumina MiSeq; Illumina HiSeq	SOAPdenovo v. 2	61	60	7	644	644	121564	188748	321132
Enterococcus dispar	IV	ATCC51266	2.81292	Human clinical isolate- synovial fluid	10.1111/j.1472-765X.1991.tb00514.x/epdf	144	PRJNA191887	SAMN02596962	Ente_disp_ATCC51266_V2	Illumina; PacBio	allpaths v. R42298	4	4	1	2677	2677	2801753	2801753	2801753
Enterococcus gallinarum	IV	EG2	3.13442	Chicken	10.1099/00207713-34-2-220	24	PRJNA32927	SAMN02595255	ASM15725v1	Roche 454	-	14	14	2	582	582	476460	1133399	1133399
Enterococcus sp. novel testudinum	IV	8G7_MSG3316	3.77902	Reptile	This study	106	PRJNA313452	SAMN04634085	ASM214091v1	Illumina	allpaths v. R48559	4	4	1	2128	2128	2323297	303183	357802
Enterococcus casseliflavus	IV	ATCC12755	3.55484	Human		22	PRJNA53041	SAMN00253302	ASM19136v1	Roche 454	Newbler Assembler v. 2.3-04192010	16	16	1	527	527	3429253	401128	517117
Enterococcus casseliflavus	IV	2G9_DIV0600	3.52123	Chicken	This study	90	PRJNA313452	SAMN04634069	ASM214061v1	Illumina	allpaths v. R48559	8	8	1	1003	1003	3487225	127177	288914
Enterococcus casseliflavus	IV	DIV0233	3.46868	Chicken	This study	67.5392	PRJNA313452	SAMN04634010	ASM1731599v1	Illumina Hiseq 2500 2X250	CLC genomics workbench v8.0.3	45	45	5	1053	1053	235723	2759070	2759070
Enterococcus flavescens	IV	ATCC49996	3.59225	Human clinical isolate	10.1099/00207713-42-3-365	279	PRJNA88843	SAMN00809112	Ente_flav_ATCC49996_V1	Illumina	allpaths v. R41985	9	9	1	3658	3658	1912130	1912130	1912130
Enterococcus flavescens	IV	NBRC100478	3.49826	Pant material		151	PRJNA32935	SAMN02596921	PB_Ente_cass_899205_V1	Illumina; PacBio	allpaths v. 41303	54	54	8	505	505	158832	2415002	2415002
Enterococcus flavescens	IV	EC20	3.42	Human clinical isolate								6	6	1	601	601	2415002	241536	403600
Enterococcus sulfureus	IV	ATCC49903	2.30165	Plant		140	PRJNA191891	SAMN02596964	Ente_sulf_ATCC49903_V2	Illumina; PacBio	allpaths v. R42298	8	8	2	1290	1290	733717	797798	797798
Enterococcus italicus	IV	DSM15952	2.30834	Human oral cavity	10.1099/ijs.0.63190-0	32.5	PRJNA53039	SAMN00215989	ASM18536v1	Roche 454	Newbler Assembler v. 2.3-04192010	55	55	1	515	515	2149702	2149702	2149702
Enterococcus cecorum	IV	ATCC43198	2.40848	Chicken caecum	10.1111/j.1472-765X.1989.tb00244.x	139	PRJNA191885	SAMN02596960	Ente_ceco_ATCC43198_V1	Illumina; PacBio	allpaths v. R41687	6	6	2	2147	2147	1060610	1158014	1158014
Enterococcus columbae	IV	ATCC51263	2.5427	Pidgeon crop	10.1111/j.1574-6968.1990.tb03831.x	163	PRJNA191886	SAMN02596961	Ente_colu_ATCC51263_V2	Illumina; PacBio	allpaths v. R42298	9	9	3	1918	1918	420709	615528	630642
Enterococcus aquimarinus	IV	DSM17690	2.51084	Seawater	10.1099/ijs.0.63722-0	100	PRJNA270385	SAMN03267160	ASM188576v1	Illumina MiSeq; Illumina HiSeq	SOAPdenovo v. 2	46	42	6	508	508	145336	216302	335777
Enterococcus sp. novel lowelii	IV	CU12B	2.86638	Chicken feces	This study	204	PRJNA324269	SAMN05199484	ASM993333v1	Illumina MiSeq 2x250	CLC NGS Cell v. 7.0	63	63	9	1210	1210	114425	776506	781546
Enterococcus sp. novel willemsii	IV	DIV2402	3.20015	Salmon crested cockatoo	This study	100	PRJNA313452	SAMN09399637	ASM1742670v1	MiSeq 2x250	CLC genomics workbench v8.0.3	12	12	3	3140	3140	398042	3153285	3153285
Enterococcus saccharolyticus	IV	ATCC43076	2.59118	Straw bedding		287	PRJNA191890	SAMN02596896	Ente_sacc_ATCC43076_V2	Illumina; PacBio	allpaths v. R41070	2	2	1	171424	171424	2419754	2419754	2419754
Tetragenococcus muriaticus	IV	DSM15685	2.08123	Fermented squid liver sauce	10.1099/00207713-47-3-832	-	PRJNA185669	SAMN02441160	ASM42378v1	Illumina HiSeq 2000	-	109	109	19	1259	1259	30220	57375	186503
Tetragenococcus halophilus	IV	NBRC12172	2.56272	Sugar thick juice		16	PRJNA41613	SAMD00061109	ASM28361v1	Sanger ABI3730	-	1	1	1	2562720	2562720	2562720	2562720	2562720
Tetragenococcus solitarius	IV	NBRC100494	2.51365	Human sample	10.1099/ijs.0.63205-0	152	PRJDB420	SAMD00045733	ASM154419v1	454 GS-FLX Titanium; Illumina HiSeq 1000	newbler v. 3.0	97	97	15	510	510	48995	91498	161009
